# Epigenetic regulators partition the genome by evolutionary and developmental constraint

**DOI:** 10.64898/2026.10.01.755350

**Authors:** Yusuke Kijima, JoAnne Villagrana, Minming Wang, Rosaria Tornisiello, Nicolas Dias, Jason Tien-Chi Hou, Kevin Tse, Jennifer Wang, Helene Kretzmer, Kaelyn Sumigray, Tuğçe Aktaş, Zachary D Smith

## Abstract

Many epigenetic regulators play essential roles in animal development, but precisely how they function across different cell types without clear sequence preferences remains a foundational challenge. Here, we employed single-cell RNA sequencing to survey the mutant phenotypes of 30 essential regulatory pathways across over 450 gastrulation stage mouse embryo replicates, including essential factors associated with repressive chromatin states, RNA surveillance/processing, and other genomic roles. We then use this integrated manifold to partition mutant responses into a developmentally-resolved interaction network, revealing a hierarchy of heterochromatin-associated interactions that act orthogonally to Polycomb Repressive Complex-mediated control of embryo patterning. Compared to the embryo proper, we find that the developing placenta and yolk sac can accommodate broad swings in repetitive element expression, a resilience in keeping with the relative evolutionary recency and phenotypic plasticity of these tissues. Dense temporal sampling of Human Silencing Hub (HUSH) mutant embryogenesis further supports the notion that the gastrulating embryo is particularly constrained and depends on multiple layers of insulation, including the need to suppress evolutionarily young genetic elements to stably license highly conserved, phylotypic programs. In combination, our work highlights the power of single cell-resolved developmental genetics to contextualize the roles of epigenetic regulators, which restrict genomic action to support robust cellular identities and embryological forms.
