## Supplementary material for "Epigenetic regulators partition the genome by evolutionary and developmental constraint": Table S1

### Sheet: Sheet1
Reported Phenotypes						Kijima, Villagrana, Wang et al.
Gene	Reported Transgenes	Homozygous Phenotypes	Reported Lethality	Heterozygous Phenotypes	Reported Lethality	Embryos Surveyed	Transcriptional rank (SD)	Inferred KO efficiency
Trim28	PMID: 10851139, PMID: 19099580, PMID: 21163256	Embryonic Lethal: Implantation/Gastrulation Lethal	<E8.0	Not Reported	Viable, Fertile	17	12.62 (6.25)	100.00 (0.00)
Spen	PMID: 12594956, PMID: 17457934	Midgestation Lethal: Heart, Pancreas, and B cell Defects	E12.5-E16.5	Not Reported	Viable, Fertile	24	13.13 (2.28)	100.00 (0.00)
Hira	PMID: 11884616	Embryonic Lethal: Gastrulation Defects	<E10	Decrease Leukocyte number, Decreased Rib Number (IMPC)	Viable, Fertile	30	20.23 (4.84)	Not Reported (Not Reported)
Daxx	PMID: 10444590, PMID: 15252119	Embryonic Lethal: Gastrulation and Growth Defects	<E10	Enlarged heart (IMPC)	Viable, Fertile	9	27.22 (8.70)	100.00 (0.00)
Dhx9	PMID: 9811865	Embryonic Lethal: Gastrulation Defects	E7.5-E10.5	Not Reported	Viable, Fertile	10	28.40 (15.46)	100.00 (0.00)
Nsd1	PMID: 12805229	Embryonic Lethal: Implantation/Gastrulation Defects	~E8.5	Not Reported	Viable, Fertile	9	37.06 (22.23)	99.99 (0.02)
Rnf2	PMID: 12589020	Embryonic Lethal: Gastrulation Defects	~E9.0-E10.5	Not Reported	Viable, Fertile	11	37.73 (9.72)	100.00 (0.00)
Zbtb24	PMID: 27466202	Embryonic Lethal: Implantation/Gastrulation Defects	~E6.5-E9.5	Retinal Morphology Defects (IMPC)	Viable, Fertile	10	40.70 (9.41)	100.00 (0.00)
Kdm2b	PMID: 25848754, PMID: 27252784	Embryonic Lethal: Neural Tube, Cardiac, and Somitogenesis Defects	<E10.5	Not Reported	Viable, Fertile	10	40.75 (10.16)	100.00 (0.00)
Tasor	PMID: 24781204	Embryonic Lethal: Gastrulation defects	~8.5-9.5	Enhanced cue conditioning (IMPC)	Viable Fertile	17	43.75 (10.89)	100.00 (0.00)
Mphosph8	PMID: 36332029	Embryonic Lethal	<E11.5	Abnormal auditory brainstem response	Viable Fertile	12	46.00 (13.45)	100.00 (0.00)
Eed	PMID: 1033984, PMID: 3416773, PMID: 7768172, PMID: 8805699	Embryonic Lethal: Gastrulation Defects	~E8.0-E12.0	Not Reported	Viable Fertile	12	46.69 (5.54)	100.00 (0.00)
G9a	PMID: 12130538, PMID: 18039842	Midgestation Lethal: Neural and Placental Defects	E9.5-E12.5	Not Reported	Viable, Fertile	11	47.45 (5.17)	100.00 (0.00)
Kdm6b	PMID: 25587042, PMID: 23452852	Neonatal Lethal: Skeletal and Breathing Defects	Birth	Not Reported	Viable, Fertile	11	47.64 (4.21)	100.00 (0.00)
Dnmt1	PMID: 8898232	Embryonic Lethal: Somitogenesis and Neuroenesis	~E8.5-E9.5	Not Reported	Viable, Fertile	12	48.17 (7.09)	100.00 (0.00)
Dnmt3a	PMID: 10555141	Postnatal Lethal	~p28	Not Reported	Viable, Fertile	Not Reported	Not Reported (Not Reported)	Not Reported (Not Reported)
Dnmt3b	PMID: 10555141, PMID: 16501171	Midgestation Lethal: Liver and Septal Defects, Hemorrhage	E14.5-E16.5	Not Reported	Viable, Fertile	Not Reported	Not Reported (Not Reported)	Not Reported (Not Reported)
Dnmt3a/b DKO	PMID: 10555141	Embryonic Lethal: Somitogenesis and Neuroenesis	<E11.5	Not Reported	Viable, Fertile	7	48.29 (5.23)	100.00 (0.00)
Kdm6a, UTY DKO	PMID: 22192413, PMID: 23028370	Midgestation Lethal: Cardiovascular Defects, Edema (Variable Penetrance)	<E12.5	Heterozygous females, fertile; hemizygous males (Utx-null, Uty positive) runted	Viable, Fertile	Not Reported (Not Reported)	Not Reported (Not Reported)	100.00 (0.00)
Kdm6a, Kdm6b, Uty TKO	Not Reported	Not Reported	Not Reported	Not Reported	Not Reported	15	49.23 (5.29)	100.00 (0.00)
Pphln1	PMID: 19621438	Embryonic Lethal: Gastrulation Defects	<10.5	Not Reported	Viable Fertile	12	49.40 (7.01)	100.00 (0.00)
Safb1	PMID: 15798188	Sublethal: Some Loss in Embryogenesis, Growth Defects, Male Infertility in Adults	Viable, with some loss over gestation	Sublethal: minor loss during embryogenesis, decreased testosterone levels in males	Viable, Fertile	Not Reported	Not Reported (Not Reported)	Not Reported (Not Reported)
Safb2	PMID: 26092125	Viable: Increased Testes Weight in Males	Viable, Fertile	Not Reported	Viable, Fertile	Not Reported	Not Reported (Not Reported)	Not Reported (Not Reported)
Safb1/b2 DKO	Not Reported	Not Reported	Not Reported	Not Reported	Not Reported	8	49.94 (5.20)	100.00 (0.00)
Jarid2	PMID: 7758946, PMID: 10446263, PMID: 10807864	Embryonic Lethal: Neural Tube Defects, Heart Malformations, Primitive Blood Malformations	<E15.5	Not Reported	Viable, Fertile	12	51.75 (5.26)	100.00 (0.00)
Prdm1	PMID: 15750184	Midgestation Lethal: Loss of PGCs, Loss of Pharyngeal Arches, Abnormal Placenta Morphology	E10.5	Reduction in PGC number	Viable, Fertile	10	52.70 (8.81)	100.00 (0.00)
Kdm6a	PMID: 22192413, PMID: 23028370	Midgestation Lethal: Cardiovascular Defects, Edema (Variable Penetrance)	<E12.5	Heterozygous females, fertile; hemizygous males (Utx-null, Uty positive) runted	Viable, Fertile	12	53.50 (4.59)	100.00 (0.00)
Aebp2	PMID: 21949878	Embryonic Lethal: Neural Crest Defects	<E10.5	Intestinal, Behavior, Pigmentation Phenotypes	Viable, Fertile	11	55.00 (4.86)	100.00 (0.00)
Mtf2	PMID: 21059868, PMID: 17266133	Retarded Growth: Skeletal Transformations (Incomplete Penetrance)	Viable, Subfertile	Not Reported	Viable, Fertile	10	55.75 (5.15)	90.00 (31.62)
T	PMID: 7940757, PMID: 2154694	Embryonic Lethal: Absent Notochord, Defective Posterior Mesoderm Induction	~E10	Null alleles: shorter tail, minor skeletal defects; Gain of function (Dominant) alleles: shorter/no tail, skeletal abnormalities, spina bifida	Viable, Fertile	10	56.10 (5.72)	100.00 (0.00)
Yap1	PMID: 16354681, PMID: 32801350	Embryonic Lethal: Developmental Arrest; Distorted Elongation, Defective Yolk Sac Vasculogenesis	~E8.5-E9.5	Not Reported; Late onset retinal degeneration	Viable, Fertile	10	56.85 (6.24)	88.97 (31.43)
Lmna	PMID: 10579712, PMID: 21818413, PMID: 23998933	Viable: Growth Retardation, Heart Defects, Muscle Wasting	~p14-21	Generally viable	Viable, Fertile	7	58.00 (11.46)	99.99 (0.03)
Morc2a	PMID: 36332029	Midgestation Lethal: Neural Defects	<E13.5	Abnormal gait	Viable Fertile	14	58.77 (6.59)	100.00 (0.00)
Tasor2	IMPC	Viable: Abnormal Vocalization, Abnormal Pigmentation	Viable, Fertile	Not Reported	Viable, Fertile	6	60.17 (6.30)	100.00 (0.00)
Suv39h1	PMID: 11701123, PMID: 22763435	Viable: Helper T cell Differentiation, Increased B cell Lymphoma Incidence	Viable	Increased B cell lympha incidence	Viable, Fertile	Not Reported	Not Reported (Not Reported)	Not Reported (Not Reported)
Suv39h2	PMID: 11701123	Viable: Increased B Cell Lymphoma Incidence	Viable	Increased B cell lympha incidence	Viable, Fertile	Not Reported	Not Reported (Not Reported)	Not Reported (Not Reported)
Suv39h1/Suv39h2 DKO	PMID: 11701123	Sublethal: Slower Growth, Neonatal Lethality (Incomplete Penetrance), Male Meiosis Defects	Viable	Increased B cell lympha incidence	Viable, Fertile	10	62.75 (5.21)	99.95 (0.22)
