## Supplementary material for "Epigenetic regulators partition the genome by evolutionary and developmental constraint": Table S2

### Sheet: Sheet1
*All coordinates are under mm10 (GRCm38).
Gene	sgRNA	Chr	Strand	Start	End	Seq
Tasor	1	chr14	-	27429159	27429178	GACTCAAGCTCCGGAAGCGC
Tasor	2	chr14	+	27480040	27480059	GAAAGTCTTCCGCCGCTGCT
Tasor	3	chr14	+	27471745	27471764	TCTAAAAGGCACTACCGAGG
Mphosph8	1	chr14	+	56668475	56668494	ACCAAAGGAACGGTGGCCGT
Mphosph8	2	chr14	+	56674289	56674308	GAGATATATAGAATCTCCGC
Mphosph8	3	chr14	-	56691053	56691072	CTGACACTTACGTCTCCAAG
Mphosph8	4	chr14	+	56695668	56695687	GACGTTATTGCTCGGCTTTG
Pphln1	1	chr15	-	93410744	93410763	GCACGCGTTCTCTCGGAAGT
Pphln1	2	chr15	+	93441590	93441609	TCAGAGAATCCCCTGTCGGC
Pphln1	3	chr15	+	93488980	93488999	CGACAAGACTGCGAGACTTT
Morc2a	1	chr11	-	3650393	3650412	TCGGTTGAGACTGCTGTAAT
Morc2a	2	chr11	-	3669379	3669398	TGCCCAATTTGAGTGGACTC
Morc2a	3	chr11	+	3679973	3679992	CCGGCATCTACTTCGAGCAA
Morc2a	4	chr11	+	3689075	3689094	TTGAGGACCTCATCACCAAA
Spen	1	chr4	-	141538195	141538214	AAACTTACCGGAGAACGTGC
Spen	2	chr4	-	141517224	141517243	TCGGACAAGACATTACGATC
Spen	3	chr4	-	141479092	141479111	AATCTGACCGGGACCACGAG
Spen	4	chr4	+	141469015	141469034	AAGATCTGAAGCACGTAGGC
Eed	1	chr7	-	89977027	89977046	GATGCTGTCAGTATTGAGAG
Eed	2	chr7	+	89970355	89970374	GATCCAGCAACTGCTAATAG
Eed	3	chr7	+	89969589	89969608	GAAGGTTTGGGTCTCGTGGG
Rnf2	1	chr1	-	151476903	151476922	GTGTTTACATCGGTTTTGCG
Rnf2	2	chr1	+	151476238	151476257	CGCTTCATACTCATCACGAC
Rnf2	3	chr1	-	151473151	151473170	AGTGGCGATTGATCCAGTCA
Kdm2b	1	chr5	-	122888532	122888552	GCATCATGCGGCAGTGCATCG
Kdm2b	2	chr5	-	122882408	122882427	GTAACCATGCCGGCAAGACC
Kdm2b	3	chr5	+	122880390	122880409	TAACACGAGGTGGACTACGC
Jarid2	1	chr13	+	44823380	44823400	GATGACAGCGATGGGATCCCG
Jarid2	2	chr13	+	44884863	44884882	GATGTACACAACGGGCACGGT
Jarid2	3	chr13	-	44902875	44902895	GCGAGGTAGAACGATTTTCAC
Jarid2	4	chr13	+	44913220	44913239	CGTAGTCCACACTCTGCTGC
Aebp2	1	chr6	+	140633861	140633880	ATTCGCTCCATACATGTCGA
Aebp2	2	chr6	-	140643956	140643975	TGTGCATCGAAGAAATCGTG
Aebp2	3	chr6	+	140648064	140648083	TGTTGGACCCAAACATTTAC
Mtf2	1	chr5	+	108088008	108088027	ATAGTGTGGCTGACCTTGAA
Mtf2	2	chr5	+	108094222	108094241	AACTGGGATAGATTGCACCC
Mtf2	3	chr5	+	108104057	108104076	AAATCTGTAGGTCGTCCTCC
Mtf2	4	chr5	+	108106864	108106883	ATACAGAGTTTTGGCTCGTC
Kdm6a	1	chrX	+	18199229	18199248	AGGTCACTTCAACCTCTTAT
Kdm6a	2	chrX	-	18246385	18246404	GAATTCGTGCTGCAAGTCCAG
Kdm6a	3	chrX	-	18254043	18254062	GAGCGGTGAACATACGGTGG
Kdm6a	4	chrX	-	18264640	18264659	CCAGTATAGTATGACCAACG
Kdm6b	1	chr11	+	69407606	69407625	GATTCCAACTTCCCGTGAAG
Kdm6b	2	chr11	-	69404157	69404176	GAAGCTCCGGTCACTTAGTG
Kdm6b	3	chr11	+	69402106	69402125	GTACTGTGCGTATTTAGCGA
Kdm6b	4	chr11	-	69400747	69400766	GTCCTGGAACGTCGCTCGAA
Uty	1	chrY	-	1245409	1245428	AGGCGCTTTGTGGATTAGAT
Uty	2	chrY	+	1189325	1189344	CAAACACTTACTTTCGACAC
Uty	3	chrY	-	1157909	1157928	CAGAAGTTCTGAAAGCGTGC
Uty	4	chrY	+	1131186	1131205	TCGGCCACCAAGAACTCATC
Dnmt1	1	chr9	+	20926429	20926448	CAAGCACGGCGATTACCTGA
Dnmt1	2	chr9	-	20922180	20922199	CGAGCAACAAGGCGCGTCAT
Dnmt1	3	chr9	+	20915857	20915876	GAATACTTGCGGTAGTGCTC
Dnmt1	4	chr9	+	20909835	20909854	CGCACGGTGATGGTTCGGAA
Dnmt3a	1	chr12	+	3897426	3897445	ATCATTGATGAGCGCACAAG
Dnmt3a	2	chr12	+	3901646	3901665	GGGAAAGATCATGTACGTCG
Dnmt3a	3	chr12	-	3904148	3904167	CTTTGGCGTCAATCATCACG
Dnmt3a	4	chr12	-	3907681	3907700	TGACCGGCACGCTCCACGAT
Dnmt3b	1	chr2	+	153661463	153661482	AGAGGGTGCCAGCGGGTATG
Dnmt3b	2	chr2	+	153665300	153665319	GCCTCCCCCAGAATCACCCG
Dnmt3b	3	chr2	+	153667519	153667538	GGAATAGGTGACCTCGTGTG
G9a	1	chr17	-	34899758	34899777	ATGGCCAAACTCTGGACCGA
G9a	2	chr17	-	34903430	34903449	CAGAGTACGCATCATAGTAC
G9a	3	chr17	-	34906236	34906255	CTTGACCATGCGGGCTCGAT
Zbtb24	1	chr10	-	41451292	41451311	CATTGAGAAATACTCGCTAC
Zbtb24	2	chr10	-	41455740	41455759	TACCTGTATGGACACGATAA
Zbtb24	3	chr10	+	41464403	41464422	CGCTCGCCTAGACAATTTGA
Nsd1	1	chr13	-	55213630	55213649	TACTCTTAACTGGAGTTCGG
Nsd1	2	chr13	+	55277583	55277602	GAGGGTGTAGAACATGATCC
Nsd1	3	chr13	-	55312328	55312347	CTTGGAGGACTCGTCGCTGT
Trim28	1	chr7	+	13025019	13025038	GCGAATAATTCGGGGGATGG
Trim28	2	chr7	+	13027857	13027876	GAGGAACCAACGTAAACTCT
Trim28	3	chr7	-	13028027	13028046	TCTGCACATCAGACACCTGG
Trim28	4	chr7	-	13029216	13029235	ATGCGGCTCTGCACTTGAAT
Suv39h1	1	chrX	+	8072403	8072422	AAAGCTTGGCTAGTCGGCAC
Suv39h1	2	chrX	+	8070742	8070761	CGGGAGTTGCACTCGTAGAT
Suv39h1	3	chrX	+	8062895	8062914	AATACGGACTCGTTTCTTGG
Suv39h2	1	chr2	+	3474725	3474744	ACACTCGTCGCCAAAGACCG
Suv39h2	2	chr2	-	3464591	3464610	TCTACTACATTAACGAGTAC
Lmna	1	chr3	-	88486578	88486597	CGGCTTGTGGAGATCGATAA
Lmna	2	chr3	-	88484613	88484632	CGCAACAAGTCCAACGAGGT
Lmna	3	chr3	-	88483371	88483390	GCGCTCACTGACCATGGTTG
Hira	1	chr16	+	18896543	18896562	TGCCAGATGGACAATCACTT
Hira	2	chr16	+	18916586	18916605	CCGGAAAGCTGTGACTGTTG
Hira	3	chr16	+	18949169	18949188	GAGAATGAAGTGACCACCGT
Hira	4	chr16	-	18951707	18951726	ATAAGGGTTACCTGACAAGA
Daxx	1	chr17	+	33910626	33910645	TAGTAGGAAGTGCTACAAGT
Daxx	2	chr17	+	33911477	33911496	CTCAACGACCAGTGAGGCGT
Daxx	3	chr17	-	33911735	33911754	ACTCACACAACCGCCCGAAG
Daxx	4	chr17	-	33913555	33913574	GGAATCTTCCGACTTTTTCC
Daxx	5	chr17	+	33912814	33912833	GCGTAAACGGAGCTCCTCTG
T	1	chr17	+	8434642	8434661	GGACCGAACGCGAACTGCGAGT
T	2	chr17	-	8436144	8436163	ACTCTCACGATGTGAATCCG
T	3	chr17	+	8437153	8437172	CGACCACAAAGATGTAATGG
T	4	chr17	+	8440011	8440030	CATAACGCCAGCCCACCTAC
T	5	chr17	+	8441750	8441769	TCTGGTTCTCCGATGTATGA
Yap1	1	chr9	-	8004262	8004281	ACCAGGTCGTGCACGTCCGC
Yap1	2	chr9	-	7973886	7973905	CGATCAGACAACAACATGGC
Yap1	3	chr9	-	7934556	7934575	GAGTTCCGAAATCTTGGACG
Prdm1	1	chr10	-	44456720	44456739	CATAGTGAACGACCACCCCT
Prdm1	2	chr10	–	44450180	44450199	ACACGCTTTGGACCCCTCAT
Prdm1	3	chr10	–	44441373	44441392	TCCACCGGAGCACCCCAAAG
Dhx9	1	chr1	-	153472449	153472468	GGTCACCTCCACAATCCAAC
Dhx9	2	chr1	+	153462556	153462575	CAAAACGAGCTCGACTACAA
Dhx9	3	chr1	+	153456736	153456755	CGTGGACCATCGCCGTACCT
Safb1	1	chr17	+	56585259	56585278	ACCTGCGGGTGATCGACCTG
Safb1	2	chr17	-	56598938	56598957	CCTTTTCACTACTGCTAACG
Safb1	3	chr17	+	56606010	56606029	GGCCATGTGATCCCACGTGG
Safb2	1	chr17	-	56584346	56584365	ACCTGCGGGTGATCGACCTG
Safb2	2	chr17	+	56575699	56575718	CCTTTTCACTACTGCTAACG
Safb2	3	chr17	+	56563134	56563153	GGTTAGGAACTCGGCCACCC
Tasor2	1	chr13	+	3596787	3596806	CAAGTAACTCCGTCTTCTAA
Tasor2	2	chr13	+	3590372	3590391	TCTGAAGGGCACGTTTCAAG
Tasor2	3	chr13	-	3574046	3574065	TCGCTCGTCCAAATCTCAAG
